# An enhancer-AAV toolbox to target and manipulate distinct interneuron subtypes

**DOI:** 10.1101/2024.07.17.603924

**Authors:** Elisabetta Furlanis, Min Dai, Brenda Leyva Garcia, Thien Tran, Josselyn Vergara, Ana Pereira, Bram L. Gorissen, Sara Wills, Anna Vlachos, Ariel Hairston, Deepanjali Dwivedi, Sarah Du, Justin McMahon, Shuhan Huang, Annunziato Morabito, Arenski Vazquez, Soyoun Kim, Anthony T. Lee, Edward F. Chang, Taha Razzaq, Ahmed Qazi, Geoffrey Vargish, Xiaoqing Yuan, Adam Caccavano, Steven Hunt, Ramesh Chittajallu, Nadiya McLean, Lauren Hewitt, Emily Paranzino, Haley Rice, Alex C. Cummins, Anya Plotnikova, Arya Mohanty, Anne Claire Tangen, Jung Hoon Shin, Reza Azadi, Mark A.G. Eldridge, Veronica A. Alvarez, Bruno B. Averbeck, Mansour Alyahyay, Tania Reyes Vallejo, Mohammed Soheib, Lucas G. Vattino, Cathryn P. MacGregor, Carolina Piletti Chatain, Emmie Banks, Viktor Janos Olah, Shovan Naskar, Sophie Hill, Sophie Liebergall, Rohan Badiani, Lili Hyde, Ella Hanley, Qing Xu, Kathryn C. Allaway, Ethan M. Goldberg, Matthew J.M. Rowan, Tomasz J. Nowakowski, Soohyun Lee, Emilia Favuzzi, Pascal S. Kaeser, Lucas Sjulson, Renata Batista-Brito, Anne E. Takesian, Leena A. Ibrahim, Asim Iqbal, Kenneth A. Pelkey, Chris J. McBain, Jordane Dimidschstein, Gord Fishell, Yating Wang

## Abstract

In recent years, we and others have identified a number of enhancers that, when incorporated into rAAV vectors, can restrict the transgene expression to particular neuronal populations. Yet, viral tools to access and manipulate specific neuronal subtypes are still limited. Here, we performed systematic analysis of single cell genomic data to identify enhancer candidates for each of the telencephalic interneuron subtypes. We established a set of enhancer-AAV tools that are highly specific for distinct cortical interneuron populations and striatal cholinergic interneurons. These enhancers, when used in the context of different effectors, can target (fluorescent proteins), observe activity (GCaMP) and manipulate (opto-genetics) specific neuronal subtypes. We also validated our enhancer-AAV tools across species. Thus, we provide the field with a powerful set of tools to study neural circuits and functions and to develop precise and targeted therapy.
