## Supplemental Table 1 for "An enhancer-AAV toolbox to target and manipulate distinct interneuron subtypes"

### Sheet: BiPVe3
File	Vm	Rm	Time Constant	Rheobase	AP Threshold	AP Rise Time	Max Rise Slope	AP Halfwidth	AP Peak	AP Amplitude	AHP Amplitude	Sag	APs at Rheobase	Max IFF	Max SSFF	Latency to 1st Spike
BCmouse1_1	-64.5433	137.742	6.54357	127	-35.3345	0.31	404.358	0.23	21.8555	57.1899	31.4026	1.31273	22	497.512	303.333	136.02
BCmouse1_2	-69.2931	31.1903	4.32395	432	-44.3066	0.21	518.799	0.19	14.3176	58.6243	22.0947	0.376122	19	471.698	271.667	86.94
BCmouse2_2	-77.5412	52.6526	3.76739	382	-40.4004	0.24	482.178	0.22	18.3459	58.7463	24.9634	0.515494	5	540.541	390	262.13
BCmouse2_3	-61.266	24.2363	3.46845	331	-41.7432	0.21	561.523	0.2	19.7803	61.5234	20.9351	1.33917	11	546.448	330	40.04
BCmouse2_4	-72.5829	30.2801	6.16489	432	-47.6025	0.22	607.3	0.2	23.595	71.1975	18.0359	1.4499	5	588.235	318.333	13.87
BCmouse3_2	-52.9983	48.2262	4.27726	584	-54.1028	0.24	553.894	0.2	17.7051	71.8079	13.4583	0.610724	1	609.756	446.667	2.03
BCmouse3_3	-54.9422	30.1559	2.09462	686	-34.0833	0.28	373.84	0.18	11.8762	45.9595	26.2451	1.30362	1	740.741	495	328.22
BCmouse3_4	-52.3209	23.4091	3.74971	483	-45.4968	0.22	486.755	0.19	11.9678	57.4646	17.5781	1.03057	3	645.161	446.667	157.86
BCmouse4_1	-68.0886	73.2769	5.3777	204	-46.2598	0.23	315.857	0.24	-3.93188	42.3279	19.4702	0.436536	11	549.451	471.667	122.83
BCmouse4_2	-65.6823	105.391	5.16574	203	-41.7737	0.27	245.667	0.3	-3.10791	38.6658	17.0288	1.20441	1	523.56	443.333	382.83
BCmouse4_4	-62.2459	53.9142	3.48374	178	-43.1165	0.23	430.298	0.21	10.1367	53.2532	23.6206	1.37482	4	518.135	426.667	207.53
BCmouse4_7	-73.2392	47.2246	4.40101	459	-35.25	0.23	555.42	0.2	18.59	53.83	27.76	0.230695	1	400	360	182.18
BCmouse4_8	-75.8382	54.881	4.55542	382	-40.5225	0.21	483.704	0.18	14.4092	54.9316	27.1606	0.302361	5	480.769	433.333	216.01

### Sheet: BiPVe4
	name	AP peak	AP thresh	AP halfwidth	AHP Amplitude	dVDt max=Maximal rate of rise	membrane tau	capacitance	Rin=input resistance	resting MP	sag amplitude	sag timing	max firing rate	rheobase	accomodation ratio
V1	2024_05_14_0000	36.3342	-30.7434	0.46	18.4814	511.78	5.78869	170.256	34.123	-73.5987	-1.42925	0.13772	85.3242	308.276
V1	2024_05_15_0000	34.4238	-34.2285	0.67	10.3455	296.173	11.3565	80.2806	141.46	-70.081	-6.25309	0.01042	97.6562	186.15
V1	2024_05_15_0003	40.7776	-25.8484	0.28	25.7935	523.376	5.09092	76.6473	66.4201	-66.6276	-2.65343	0.00446	239.234	257.44
V1	2024_05_15_0006	36.9934	-24.5056	0.37	15.6982	428.619	7.64926	78.3701	97.6043	-45.7903	-10.7309	0	224.215	190.546
A1	2024_05_14_0002	20.3674	-41.4673	0.29	18.6829	545.197	3.98647	41.301	96.5223	-77.466	-7.96595	0.00072	454.545	338.741
A1	2024_05_14_0005	32.0557	-38.4216	0.23	23.1567	781.708	2.44009	95.9101	25.4414	-72.2734	-2.32473	0.00272	252.525	786.268
A1	2024_05_14_0007	30.5725	-23.9624	0.55	19.8486	316.772	4.68414	36.9128	126.898	-50.9177	-8.35558	0.03668	105.932	213.772
A1	2024_05_15_0001	33.3252	-41.272	0.27	23.9197	689.85	9.3955	178.519	69.4743	-74.0658	-5.11083	0.00842	409.836	277.848
A1	2024_05_15_0004	25.2625	-41.2231	0.28	23.4985	526.733	6.87569	90.1762	76.2473	-70.3091	-8.47832	0	285.714	288.091
S1	2024_05_14_0008	28.937	-43.9294	0.41	20.7445	417.784	6.89071	88.5701	77.7995	-45.4948	-5.69353	0.10746	205.761	-90.9546
S1	2024_05_14_0009	31.7549	-42.9734	0.54	21.6319	336.233	9.75927	61.7229	158.114	-68.965	-9.57689	0.02538	170.068	238.495
S1	2024_05_15_0007	39.2639	-35.1196	0.28	25.3601	655.06	9.92949	299.293	33.1765	-30.7296	-3.41182	0	314.465	377.505
S1	2024_05_15_0008	41.4551	-38.2019	0.29	24.5911	727.539	11.7949	228.361	51.6502	-68.7734	-3.31398	0	155.763	409.883

### Sheet: BiSSTe10
Resting Membrane Potential	Input Resistance	Sag	Rheobase	Latency to first spike	Highest Firing Frequency	AP Amplitude	AP Threshold
-47.6511	207.216	-2.73028	29.8478	147.35	35	72.3572	-39.3372
-50.1933	149.634	-2.96215	84.5687	170	27	70.6482	-42.2668
-48.103	174.431	-4.32603	39.797	946.3	28	78.0029	-49.9268
-52.9488	140.322	-3.58289	49.7463	194.55	75	87.8601	-36.7432
-45.3603	166.107	-7.61101				64.9414	-45.0134
-62.865	113.998	-6.85663	124.366	388.75	50	66.6504	-37.7502
-59.0632	184.848	-5.79272	24.8731	40.1	38	76.5076	-35.9192
-62.4062	131.022	-2.34036	124.366	194.3	63	69.1223	-39.1541
-63.3452	154.001	-2.13685	64.6702	22.25	27	79.7119	-37.9028
-61.7111	135.858	-3.77455	159.188	143.6	34	52.5208	-50.1404
-56.1804	199.669	-1.43331	24.8731	17.2	66	70.6787	-41.2292
-56.815	189.854	-2.58479	54.7209	172.85	10	47.5769	-40.1001
-61.2344	266.043	-1.28	49.7463	906.8	26	70.3735	-30.7312

### Sheet: BiSSTe4
		rmp	AP theshold	imput res	AHP-dur	adapt index	max n Aps
250803_000		-69.58	-51.05	197.843	92.46	0.819289	57
250803_002		-63.81	-42.45	369.239	88.57	0.825243	50
250803_004		-70.23	-56.12	153.793	94.25	0.887098	16
250803_005		-71.348	-42.41	441.954	74.72	0.76948	51
2508011_000		-61.421	-41.47	122.019	62.04	0.941013	7
2508011_005		-50.61	-34.21	275.151	82.36	0.631466	37
2508011_009		-56.7	-41.77	192.452	80.89	0.707049	29
2508015_004		-62.98	-40.82	99.6444	36.57	0.538152	15
2508015_005		-44.31	-36.04	453.323	132.41	0.726026	26
2508015_006		-69.75	-42.75	179.693	186.74	0.886381	17
2508015_007		-64.54	-40.77	85.7179	49.5	0.908997	5

### Sheet: BiVIPe4
Input Resistance	Rheobase	Adaptation Ratio	RMP	AP Half-Width	AHP	AP Peak	AP Threshold (mV)
232.08	110	2.10423	-73.3	1.39	-8.51	58.53	-41.13
344.89	10	2.31405	-71	1.54	-11.41	55.51	-46.26
391.07	30	1.70474	-72.4	2.57	-6.5	62.52	-50.72
190.61	162	2.86881	-80	2.17	-15.69	53.47	-36.54
380.22	32	2.23513	-66	1.62	-12.51	64.42	-45.04
351.85	55	2.01993	-71.1	1.81	-10.47	60.05	-41.99
245.23	80		-73	1.75	-6.68	68.04	-41.93

### Sheet: BiLamp5e3
cell ID	layer recorded	TTFS	input Res	AP ampl	AP width	AP thesh	RMP	AHP(mV)	Sag %	Acc ratio	dep hump dep ramp ratio	AHP half width
NGFCs
241029_002	L1	49.79	178.972	52.826	0.730948	-32.288	-77.62	-20.2328	6.62918	0.714286	0.900845	47.0447
241029_016	L1	71.15	288.841	51.02	0.806015	-32.19	-71.2	-19.11	2.1359	0.769231	0.964116	31.4109
241029_017	L1	353.81	199.092	59.5	0.754651	-31.769	-70.88	-21.9725	6.89709	0.8	0.832061	80.5471
241030_001	L1	62.225	207.314	43.793	0.712548	-29.81	-75.13	-22.6497	6.0086	0.928571	0.930618	44.6812
241030_003	L1	458.55	283.735	53.28	0.851456	-32.65	-71.59	-23.5634	6.82269	0.785714	0.915714	60.1091
241030_010	L1	201.87	170.792	61.89	0.772297	-29.053	-73.51	-25.7261	8.21063	0.733333	0.930167	100.478
241030_011	L1	640.39	138.94	57.556	0.827634	-30.182	-74.39	-26.3671	5.6627	0.846154	0.950765	54.9767
241127_000	L1	425.7	397.456	50.903	0.922328	-31.158	-64.67	-17.6091	4.73442	0.785714	0.772403	48.7438
241127_005	L1	248.57	154.45	53.62	0.908874	-28.62	-71.61	-24.1754	9.17161	0.785714	0.894929	53.33
241127_006	L1	298.14	349.219	48.89	0.82086	-32.8	-70.55	-31.0123	7.31482	1	0.762702	62.8433
241127_008	L1	168.16	340.411	56.763	0.690069	-31.616	-69.95	-25.5739	1.09096	0.785714	0.839244	78.3524
250116_003	L1	711.31	289.502	44.403	1.64237	-31.144	-73.8	-19.3016	6.61337	0.769231	0.92137	133.772
250123_002	L1	907.27	222.632	54.108	0.810015	-28.642	-67.5	-21.712	6.3023	0.785714	0.932207	51.4643
250123_003	L1	729.28	277.998	49.13	1.09254	-28.58	-75.6	-22.598	8.15937	0.923077	0.917124	69.6893
250123_006	L1	271.58	289.643	49.41	1.21252	-30.7922	-74.6	-24.7498	9.67269	0.733333	0.903106	68.2833
250123_009	L1	197.71	258.242	65.491	0.668916	-26.794	-73.2	-23.8347	7.98864	0.625	0.898535	63.4641
250123_011	L1	641.3	270.438	53.07	1.11628	-31.952	-74.5	-25.6652	10.8584	0.857143	0.873797	51.5521
	average NGFCs	378.636	253.981	53.2737	0.902372	-30.5906	-72.3706	-23.2855	6.72196	0.801643	0.890571	64.7495
	standard deviation NGFCs	262.886	72.6664	5.7251	0.24527	1.74645	3.16413	3.25282	2.45732	0.0890235	0.0576744	23.9783
CANOPY
241029_000	L1	48.13	165.475	55.634	0.693362	-38.696	-74.73	-12.2989	4.07178	0.157895	1.12004	22.9192
241029_001	L1	125.98	406.52	55.6	0.7612	-35.79	-71.44	-19.1111	4.69447	0.833333	1.04602	40.0362
241029_004	L1	78.19	227.125	55.725	0.762188	-28.168	-67.82	-15.0754	8.16803	N/A	1.06009	22.9745
241029_014	L1	63.2	175.777	63.995	0.610961	-33.142	-63.69	-18.7684	12.5916	0.5625	1.10644	34.681
241029_018	L1	103.2	198.14	55.878	0.723745	-31.03	-71.43	-17.8897	8.19691	0.588235	1.03013	23.4295
241030_002	L1	69.641	261.255	69.641	0.599727	-42.236	-71.66	-9.55233	7.03879	0.466667	1.14716	23.9234
241030_004	L1	28.4536	258.158	68.481	0.51196	-37.201	-70.18	-16.6015	20.4436	0.923077	1.18022	35.7917
241030_008	L1	32.164	149.685	68.176	0.533611	-32.715	-71.09	-14.3736	12.0786	0.785714	1.21123	38.7025
241030_013	L1	99.68	269.13	65.521	0.673277	-35.553	-63.31	-19.1345	24.4957	0.923077	1.04072	37.0025
241127_002	L1	106.14	158.436	55.3	1.03673	-32.35	-74.1	-21.1473	4.40085	0.533333	1.03638	27.6544
250123_008	L1	51.88	228.234	61.55	0.646022	-30.36	-70.3	-17.2169	32.2057	0.857143	1.13143	142.182
	average Canopy	73.3326	227.085	61.4092	0.686617	-34.2946	-69.9773	-16.47	12.5805	0.663097	1.1009	40.8452
	standard deviation Canopy	32.2158	73.5315	5.95401	0.142931	4.07411	3.69711	3.39732	9.2741	0.245679	0.062774	34.2886
	p-Value NGFCs vs Canopy (Mann-Whitney test)	0.0002	0.2078	0.0014	0.0017	0.008	0.1003	<0.0001	0.0989	0.2773	<0.0001	0.0004

### Sheet: BiCHATe27
RMP	sAPs	Tau	Sag	Rinput	Max Firing Rate	Threshold	AP Half-Width	AHP Amp.	ISI Accomodation Ratio	Half-Width Broadening
-43	7.2	26	0.48	101	25	-34	1.5	-13	2.38095	4.2
-50	5.9	30	0.52	118	28	-37	1.4	-15	4.16667	3.3
-42	10.5	20	0.48	143	30	-32	1.6	-12	5	2.46154
-52	6.5	37	0.48	169	28	-41	0.9	-17	5.52941	2.625
-48	4.3	41	0.66	175	37	-39	1.2	-13	2.33333	3
-50		56	0.48	156	23	-39	1.2	-20	2.59259	2.8
-45		16	0.67	103	23	-36	1.4	-10	4.375	2.85714
-47	6	16	0.5	96	27	-36	1.2	-15	4.06667	2.16667
-49	5	46	0.65	223	22	-39	1.3	-11	5.45455	2.3
-45	3.25	31	0.72	171	12	-40	1.2	-14	4	1.78571
-47	1	24	0.65	147	12	-32	1.1	-23	6.19231	1.75
-45	10	29	0.71	155	21	-38	2	-9	4	2.41667
	6.3	69	0.48	138	16	-44	1.8	-16	5.03704	2.46667
-38	7.4	13	0.48	61	16	-31	1.5	-9	6.93333	2.54545
-32		16	0.58	50	21	-28	2	-5	9	3.5
-41	11.2	25	0.5	41	16	-34	1.3	-8	3.92308	1.66667
